# Peripheral T-cell co-signalling states mark vulnerability and resilience to cerebral Aβ pathology

**DOI:** 10.64898/2026.08.03.742616

**Authors:** Anna Mallone, Dario Bachmann, Chiara Rickenbach, Maik Krüger, Tunahan Kirabali, Henrik Zetterberg, Maria Teresa Ferretti, Luka Kulic, Christoph Hock, Roger M. Nitsch, Federica Sallusto, Anton Gietl, Valerie Treyer, Christoph Gericke

## Abstract

Adaptive immune responses may influence vulnerability and resilience in Alzheimer’s disease (AD), but relevant T-cell states remain unclear. We profiled peripheral immune cells by mass cytometry in 200 participants across distinct age groups, early AD and exceptional old age without dementia, relating immune features to amyloid-β (Aβ) PET, plasma biomarkers and longitudinal structural and cognitive outcomes. Inducible T-cell co-stimulator (ICOS) expression across CD4 and CD8 memory T-cells was associated with cerebral Aβ pathology. In mild cognitive impairment (MCI), higher ICOS expression on CD8 memory T-cells strengthened the association between Aβ load and hippocampal atrophy. Aβ-derived peptides induced proliferative ICOS+CD25+ memory CD4 and CD8 T-cell responses predominantly in Aβ-positive participants in an independent cohort. Conversely, higher programmed cell death protein 1 (PD-1) expression on CD8 effector-memory T-cells was associated with attenuated Aβ-related episodic-memory decline in exceptionally old participants and was higher in stable MCI than in MCI-to-AD converters. These findings identify distinct co-stimulatory and co-inhibitory T-cell correlates of vulnerability and resilience.
