## Extended Data_Table_1 for "Peripheral T-cell co-signalling states mark vulnerability and resilience to cerebral Aβ pathology"

### Sheet: 1a_Characteristics
Variable	Total	Y	CU−	CU+	MCI−	MCI+	OO−	OO+	Test statistics
Number of subjects, n	200	10	50	45	26	21	20	28
Baseline age, years, mean ± SD	72.11 ± 13.95	31.80 ± 4.02 ****	67.42 ± 6.35	68.29 ± 6.57	70.81 ± 9.04	74.64 ± 7.28 ***	88.86 ± 3.35 ****	88.34 ± 2.82 ****	F(6,193) = 132.74, P < 0.0001
Baseline age, years, range	[25-96]	[25-37]	[53-80]	[53-81]	[54-90]	[53-86]	[85-96]	[85-95]
Sex, n male/female	119/71	na	23/27	35/10 **	17/9	11/10	13/7	20/8 +	χ²(5) = 12.32, P = 0.0306
Years of education, mean ± SD	15.11 ± 3.02	na	15.48 ± 2.94	16.33 ± 2.79	14.50 ± 3.02	14.76 ± 3.19	14.25 ± 2.55	13.93 ± 3.15	F(5,184) = 3.25, P = 0.0078
APOE ε4 carriers, n (% of group n)	41 (21.58%)	na	10 (20.00%)	17 (37.78%)	1 (3.85%)	7 (33.33%)	2 (10.00%)	4 (14.29%)	Fisher's exact test, P = 0.0060
APOE ε2 carriers, n (% of group n)	37 (19.47%)	na	10 (20.00%)	7 (15.56%)	5 (19.23%)	3 (14.29%)	5 (25.00%)	7 (25.00%)	Fisher's exact test, P = 0.8843
Neuropsychology / Cognitive testing
Baseline MMSE, median [IQR]	29.00 [2.00]	na	30.00 [1.00]	29.00 [1.00]	28.50 [1.00] ***	28.00 [2.00] ****	29.00 [1.50] *	29.00 [1.00] ***	H(5) = 30.83, P < 0.0001
Baseline CDR-SB, median [IQR]	0.00 [0.00]	na	0.00 [0.00]	0.00 [0.00]	0.00 [0.50] *	0.50 [1.00] ****	na	na	H(3) = 43.58, P < 0.0001
Baseline episodic memory performance, z-score, median [IQR]	-0.47 [1.38]	na	0.12 [0.75]	-0.04 [1.15]	-0.85 [0.93] ****	-1.39 [2.40] ****	-1.00 [1.47] ****	-1.23 [1.63] ****	H(5) = 62.74, P < 0.0001
Number of subjects with NP follow-up, n follow-up/baseline	180/190	na	50/50	44/45	25/26	19/21	17/20	25/28
Number of NP follow-up visits, mean ± SD	3.44 ± 1.65	na	3.66 ± 1.42	4.29 ± 1.32	3.77 ± 1.39	3.48 ± 1.91	2.45 ± 1.79	2.07 ± 1.30
Years of NP follow-up, mean ± SD	4.84 ± 2.33	na	5.23 ± 1.84	6.08 ± 1.82	5.26 ± 1.55	5.01 ± 2.61	3.31 ± 2.68	2.76 ± 2.24
Episodic memory slope (cognitive change over time), median [IQR]	0.0100 [0.1134]	na	0.0421 [0.0451]	0.0242 [0.0424] +	0.0039 [0.0896] ***	-0.1567 [0.1966] ****	-0.0637 [0.0614] ****	-0.0598 [0.1162] ****	H(5) = 74.99, P < 0.0001
Baseline Aβ PET
Aβ PET FMM Centiloid, median [IQR]	10.78 [21.20]	na	1.23 [8.57]	19.98 [18.34] ****	0.66 [11.15]	38.92 [58.49] ****	2.56 [12.57]	29.76 [51.85] ****	H(5) = 143.92, P < 0.0001
Aβ PET FMM SUVR, median [IQR]	1.282 [0.287]	na	1.150 [0.099]	1.357 [0.172] ****	1.159 [0.111]	1.536 [0.642] ****	1.278 [0.114] **	1.529 [0.513] ****	H(5) = 143.10, P < 0.0001
MRI
Baseline TIV, ml, median [IQR]	1480.33 [191.90]	na	1475.42 [175.40]	1475.20 [169.13]	1529.19 [212.62]	1529.83 [125.26]	1436.91 [173.07]	1459.38 [212.07]	H(5) = 5.53, P = 0.3551
Years of MRI follow-up, mean ± SD	3.29 ± 1.19	na	3.66 ± 0.96	3.63 ± 0.90	3.65 ± 0.84	3.52 ± 1.19	2.60 ± 1.50	1.99 ± 1.06
Baseline WMH volume, % of TIV, median [IQR]	0.2209 [0.4175]	na	0.1388 [0.2402]	0.1215 [0.1517]	0.1417 [0.2074]	0.3671 [0.4421] *	0.9165 [1.2336] ****	0.5751 [0.7979] ***	H(5) = 46.70, P < 0.0001
Number of subjects with WMH volume follow-up, n follow-up/baseline	141/190	na	38/50	35/45	22/26	14/21	14/20	18/28
WMH volume change, % of TIV/year, median [IQR]	0.0137 [0.0528]	na	0.0054 [0.0163]	0.0073 [0.0205]	0.0014 [0.0211]	0.0325 [0.0505] *	0.1094 [0.1802] ***	0.0867 [0.1222] ****	H(5) = 48.52, P < 0.0001
Baseline hippocampal volume, % of TIV, median [IQR]	0.4337 [0.0662]	na	0.4530 [0.0628]	0.4541 [0.0713]	0.4331 [0.0630]	0.4046 [0.0544] **	0.4115 [0.0509] **	0.4030 [0.0707] ***	H(5) = 28.44, P < 0.0001
Number of subjects with hippocampal volume follow-up, n follow-up/baseline	157/190	na	40/50	40/45	23/26	16/21	16/20	22/28
Hippocampal volume change, median annualized rate, median [IQR]	-0.0047 [0.0082]	na	-0.0035 [0.0048]	-0.0019 [0.0078]	-0.0049 [0.0060]	-0.0083 [0.0179] **	-0.0099 [0.0156] **	-0.0101 [0.0055] ***	H(5) = 32.26, P < 0.0001
Baseline plasma biomarkers
Plasma Aβ40, pg/ml, median [IQR]	110.00 [30.40]	na	103.50 [22.50]	99.50 [25.20]	109.50 [24.85]	117.00 [35.80]	126.00 [34.00] **	134.00 [38.25] ****	H(5) = 39.61, P < 0.0001
Plasma Aβ42, pg/ml, median [IQR]	7.02 [2.25]	na	7.00 [1.29]	6.14 [2.45] *	7.21 [1.62]	5.87 [2.49]	8.42 [1.53] *	7.79 [2.19]	H(5) = 32.44, P < 0.0001
Plasma Aβ42/Aβ40, median [IQR]	0.062 [0.019]	na	0.068 [0.013]	0.062 [0.023] *	0.071 [0.015]	0.059 [0.011] *	0.063 [0.015]	0.054 [0.015] ***	H(5) = 27.70, P < 0.0001
Plasma p-tau217, pg/ml, median [IQR]	1.60 [1.87]	na	1.25 [1.30]	1.34 [1.66]	1.35 [1.14]	2.95 [2.12] ****	1.69 [1.31]	2.67 [2.01] ****	H(5) = 45.31, P < 0.0001
Plasma NfL, pg/ml, median [IQR]	24.00 [16.20]	na	18.95 [10.57]	17.90 [7.90]	20.45 [9.00]	31.90 [13.70] ***	37.10 [18.10] ****	32.70 [22.70] ****	H(5) = 75.23, P < 0.0001
Plasma GFAP, pg/ml, median [IQR]	115.00 [73.00]	na	96.10 [55.08]	99.30 [46.60]	110.00 [53.15]	171.00 [98.00] ****	151.00 [77.15] **	141.00 [87.75] ***	H(5) = 35.41, P < 0.0001
Baseline inflammatory / infection parameters
CRP, μg/ml, median [IQR]	1.10 [1.90]	na	1.05 [1.60]	1.00 [1.80]	1.10 [1.30]	1.20 [2.30]	1.70 [2.88]	1.70 [2.15]	H(5) = 6.36, P = 0.2731
Anti-CMV IgG titre, AE/ml, median [IQR]	4.00 [31.00]	na	4.00 [34.75]	4.00 [23.00]	4.00 [38.75]	34.00 [40.00]	4.00 [32.00]	4.00 [27.25]	H(5) = 3.95, P = 0.5568

### Sheet: 1b_Available n
Variable	Total	Y	CU−	CU+	MCI−	MCI+	OO−	OO+
Number of subjects	200	10	50	45	26	21	20	28
Baseline age	200	10	50	45	26	21	20	28
Sex	190	0	50	45	26	21	20	28
Years of education	190	0	50	45	26	21	20	28
APOE genotype	190	0	50	45	26	21	20	28
Neuropsychology / Cognitive testing
Baseline MMSE	188	0	50	45	26	21	18	28
Baseline CDR-SB	142	0	50	45	26	21	0	0
Baseline episodic memory performance	190	0	50	45	26	21	20	28
Number of subjects with NP follow-up	180	0	50	44	25	19	17	25
Number of NP follow-up visits	180	0	50	44	25	19	17	25
Years of NP follow-up	180	0	50	44	25	19	17	25
Episodic memory slope (cognitive change over time)	190	0	50	45	26	21	20	28
Baseline Aβ PET
Aβ PET FMM Centiloid	190	0	50	45	26	21	20	28
Aβ PET FMM SUVR	190	0	50	45	26	21	20	28
MRI
Baseline TIV	190	0	50	45	26	21	20	28
Years of MRI follow-up	158	0	41	39	24	15	16	23
Baseline WMH volume	177	0	47	40	25	20	20	25
WMH volume change	141	0	38	35	22	14	14	18
Baseline hippocampal volume	190	0	50	45	26	21	20	28
Hippocampal volume change	157	0	40	40	23	16	16	22
Baseline plasma biomarkers
Plasma Aβ40	189	0	50	45	26	21	19	28
Plasma Aβ42	189	0	50	45	26	21	19	28
Plasma Aβ42/Aβ40	189	0	50	45	26	21	19	28
Plasma p-tau217	186	0	49	45	25	20	19	28
Plasma NfL	189	0	50	45	26	21	19	28
Plasma GFAP	189	0	50	45	26	21	19	28
Baseline inflammatory / infection parameters
CRP	188	0	50	45	26	19	20	28
Anti-CMV IgG titre	190	0	50	45	26	21	20	28
