## Extended Data_Table_2 for "Peripheral T-cell co-signalling states mark vulnerability and resilience to cerebral Aβ pathology"

### Sheet: 2a_Characteristics
Variable	Total	CU−	CU+	MCI−	MCI+	Test statistics
Number of subjects, n	24	4	10	4	6
Baseline age, years, mean ± SD	74.92 ± 4.38	73.00 ± 3.65	76.70 ± 3.71	71.00 ± 3.74	75.83 ± 4.96	F(3,20) = 2.29, P = 0.1096
Baseline age, years, range	[67-84]	[69-77]	[70-83]	[67-76]	[69-84]
Sex, n male/female	14/10	2/2	5/5	3/1	4/2	Fisher's exact test, P = 0.8394
APOE ε4 carriers, n (% of group n)	12 (52.17%)	0 (0.00%)	5 (55.56%)	2 (50.00%)	5 (83.33%)	Fisher's exact test, P = 0.0892
Neuropsychology / Cognitive testing
Baseline MMSE, median [IQR]	29.00 [2.25]	29.00 [0.25]	30.00 [1.00]	28.50 [1.50]	27.50 [3.75]	H(3) = 2.96, P = 0.3981
Baseline Aβ PET
Aβ PET PiB Centiloid, median [IQR]	43.16 [74.43]	-1.74 [2.65]	52.83 [27.68] *	-3.47 [7.79]	88.68 [25.42] **	H(3) = 18.70, P = 0.0003
Baseline plasma biomarkers
Plasma Aβ40, pg/ml, median [IQR]	244.12 [51.81]	238.02 [23.31]	256.11 [47.41]	185.36 [26.19]	240.51 [36.07]	H(3) = 8.30, P = 0.0403
Plasma Aβ42, pg/ml, median [IQR]	10.59 [3.60]	12.94 [1.73]	11.98 [3.31]	8.81 [1.96] +	9.08 [2.21] +	H(3) = 10.46, P = 0.0151
Plasma Aβ42/Aβ40, median [IQR]	0.044 [0.011]	0.055 [0.005]	0.045 [0.005] +	0.045 [0.016] +	0.040 [0.009] **	H(3) = 10.62, P = 0.0140
Plasma p-tau181, pg/ml, median [IQR]	1.83 [0.99]	1.29 [0.52]	1.96 [0.51]	1.55 [0.25]	2.73 [2.12] +	H(3) = 7.70, P = 0.0527
Plasma total tau, pg/ml, median [IQR]	1.99 [0.86]	1.99 [0.33]	2.41 [1.31]	2.19 [0.66]	1.69 [0.15]	H(3) = 8.69, P = 0.0337
Baseline inflammatory / infection parameters
CRP, μg/ml, median [IQR]	3.00 [3.33]	3.05 [0.53]	3.90 [3.35]	3.00 [6.70]	0.35 [2.20]	H(3) = 7.48, P = 0.0581

### Sheet: 2b_Available n
Variable	Total	CU−	CU+	MCI−	MCI+
Number of subjects, n	24	4	10	4	6
Baseline age, years, mean ± SD	24	4	10	4	6
Sex, n male/female	24	4	10	4	6
APOE ε4 carriers, n (% of group n)	23	4	9	4	6
Neuropsychology / Cognitive testing
Baseline MMSE, median [IQR]	24	4	10	4	6
Baseline Aβ PET
Aβ PET PiB Centiloid, median [IQR]	24	4	10	4	6
Baseline plasma biomarkers
Plasma Aβ40, pg/ml, median [IQR]	24	4	10	4	6
Plasma Aβ42, pg/ml, median [IQR]	24	4	10	4	6
Plasma Aβ42/Aβ40, median [IQR]	24	4	10	4	6
Plasma p-tau181, pg/ml, median [IQR]	24	4	10	4	6
Plasma total tau, pg/ml, median [IQR]	24	4	10	4	6
Baseline inflammatory / infection parameters
CRP, μg/ml, median [IQR]	22	4	8	4	6
