## Extended Data_Table_3 for "Peripheral T-cell co-signalling states mark vulnerability and resilience to cerebral Aβ pathology"

### Sheet: Converter_summary
Summary section	Metric	Group or conversion type	n	n with valid follow-up diagnosis	n converters	n transient nonpersistent changes	n stable diagnosis
Overall	Subjects with baseline CU/MCI/OO allocation		190
Overall	Subjects with at least one valid follow-up diagnosis		179
Overall	Converters		13
Overall	Transient/non-persistent changes		4
Overall	Stable CU/MCI/OO subjects		122
Overall	Other non-stable followed subjects		40
Baseline diagnosis	Baseline group tracking	CU	95	94	6	4	84
Baseline diagnosis	Baseline group tracking	MCI	47	44	6	0	12
Baseline diagnosis	Baseline group tracking	OO	48	41	1	0	26
Conversion type	Consistent converters	CU to MCI	6
Conversion type	Consistent converters	MCI to PRADL	6
Conversion type	Consistent converters	OO to PRADL	1
